# Exploring the Role of Cotton *CMF* Genes in Salt Stress Tolerance: Insights from Phylogenetic, Expression, and Functional Analyses

**DOI:** 10.1101/2024.10.16.618649

**Authors:** Yupeng Cui, Gongyao Shi, Shuai Wang, Xingyu Peng, Xue-Rong Zhou, Wuwei Ye

## Abstract

Salt stress significantly limits cotton growth and development, making the improvement of salt tolerance critical. *CMF* genes, containing a single CCT domain, are promising targets for breeding programs. We identified 101 *CMF* genes from four cotton species. Phylogenetic analysis grouped these genes into six clusters closely related to *Arabidopsis*. Gene structure and motif analysis showed high conservation, while collinear analysis indicated segmental duplication as a key factor in *CMF* gene family expansion. Promoter analysis predicted involvement in light, abiotic stress, plant hormone responses, and growth. Expression analysis revealed differential expression of *GhCMF* genes across tissues, with some induced by abiotic stress. Co-expression network analysis indicated *GhCMF14* interacts with other proteins to resist abiotic stress. Subcellular localization showed GhCMF14 in the nucleus. Silencing *GhCMF14* enhanced salt tolerance, with higher chlorophyll and proline content, and lower MDA and H_2_O_2_ levels. This study provides insights into *CMF* gene regulation and their role in cotton salt stress tolerance.
