## Supplementary material for "Exploring the Role of Cotton *CMF* Genes in Salt Stress Tolerance: Insights from Phylogenetic, Expression, and Functional Analyses": Fig. S1, S2, S3, S4, S5, Table S1, Table S2, Table S3, and will be usde for the link to the file on the preprint site.: Table S1.xlsx

### Sheet: Table 1
Table S1 List of CMF gene family in four Gossypium species
Name	Gene identififier	Chromosome	Start	End	Strand	CDS Length (bp)	Protein Length (aa)	Molecular Weight (kDa)	Charge	Isoelectric Point	Grand Average of Hydropathy	CCT	Prediction of protein location
GbCMF1	GB_A01G0920	A01	15289630	15290814	-	741	246	28.224	-5.5	4.77	-0.532	1	Nuclear
GbCMF2	GB_A02G0443	A02	5313237	5315974	-	1275	424	46.558	-22.5	4.322	-0.454	1	Nuclear
GbCMF3	GB_A03G0463	A03	6598659	6601078	+	723	240	27.156	10	9.274	-0.692	1	Nuclear
GbCMF4	GB_A04G0586	A04	13687523	13688727	+	840	279	31.582	-4	5.377	-0.477	1	Nuclear
GbCMF5	GB_A05G1009	A05	9233924	9235571	-	756	251	28.281	4.5	7.913	-0.822	1	Nuclear
GbCMF6	GB_A05G4439	A05	107294527	107297727	-	846	281	31.663	-6.5	4.903	-0.511	1	Nuclear
GbCMF7	GB_A07G1029	A07	15667084	15669157	+	741	246	27.992	4	7.84	-0.7	1	Nuclear
GbCMF8	GB_A08G1106	A08	46113339	46127106	+	849	282	31.682	-4	4.973	-0.441	1	Nuclear
GbCMF9	GB_A08G2212	A08	112428144	112429416	-	927	308	35.488	-14	4.501	-0.839	1	Nuclear
GbCMF10	GB_A09G0470	A09	12573401	12575966	+	1017	338	38.976	10.5	9.546	-1.087	1	Nuclear
GbCMF11	GB_A09G0882	A09	50984951	50987875	-	1224	407	44.537	-20.5	4.303	-0.494	1	Nuclear
GbCMF12	GB_A09G2184	A09	73819586	73821168	+	1131	376	42.568	-8.5	5.014	-0.643	1	Nuclear
GbCMF13	GB_A10G1154	A10	25703496	25706590	+	1221	406	44.74	-23.5	4.205	-0.61	1	Nuclear
GbCMF14	GB_A11G0143	A11	1396557	1398652	-	843	280	31.596	-8	4.723	-0.522	1	Nuclear
GbCMF15	GB_A11G0223	A11	1990897	1991791	-	642	213	25.205	4	7.979	-0.999	1	Nuclear
GbCMF16	GB_A12G2595	A12	97481546	97482595	-	768	255	29.779	-10.5	4.63	-0.985	1	Nuclear
GbCMF17	GB_A12G2796	A12	99188228	99190661	+	846	281	31.673	-14	4.438	-0.48	1	Nuclear
GbCMF18	GB_D01G0977	D01	12697341	12698476	-	735	244	28.06	-3	5.18	-0.598	1	Nuclear
GbCMF19	GB_D02G0470	D02	5751651	5754424	-	1281	426	46.702	-25.5	4.241	-0.489	1	Nuclear
GbCMF20	GB_D03G1525	D03	47381369	47383864	-	720	239	27.038	10	9.274	-0.637	1	Nuclear
GbCMF21	GB_D04G0025	D04	249420	252579	+	846	281	31.721	-4.5	5.128	-0.53	1	Nuclear
GbCMF22	GB_D05G0984	D05	8202785	8204432	-	747	248	27.981	4.5	7.913	-0.827	1	Nuclear
GbCMF23	GB_D05G3331	D05	51854463	51855643	-	834	277	31.473	-4	5.377	-0.52	1	Nuclear
GbCMF24	GB_D07G1028	D07	12345662	12347745	+	741	246	27.872	4	7.906	-0.721	1	Nuclear
GbCMF25	GB_D08G1168	D08	31035863	31038980	+	849	282	31.769	-4.5	4.984	-0.441	1	Nuclear
GbCMF26	GB_D08G2200	D08	59880034	59881295	-	927	308	35.516	-9	4.791	-0.788	1	Nuclear
GbCMF27	GB_D09G0365	D09	11943244	11945908	+	1017	338	38.908	12.5	9.739	-1.082	1	Nuclear
GbCMF28	GB_D09G0740	D09	31079763	31082718	-	1218	405	44.169	-19	4.356	-0.456	1	Nuclear
GbCMF29	GB_D09G2032	D09	48905121	48906550	+	975	324	36.446	-9.5	4.72	-0.75	1	Nuclear
GbCMF30	GB_D10G1760	D10	44832779	44835870	+	1215	404	44.49	-24	4.216	-0.578	1	Nuclear
GbCMF31	GB_D11G0141	D11	1252621	1254691	-	843	280	31.503	-9	4.653	-0.528	1	Nuclear
GbCMF32	GB_D11G0218	D11	1832517	1833474	-	702	233	27.713	4.5	8.191	-1.021	1	Nuclear
GbCMF33	GB_D12G2600	D12	56716398	56717449	-	768	255	29.679	-8.5	4.753	-0.953	1	Nuclear
GbCMF34	GB_D12G2802	D12	58431834	58434282	+	846	281	31.543	-11	4.556	-0.456	1	Nuclear
GhCMF1	GH_A01G0921	A01	15472096	15473294	-	741	246	28.198	-5.5	4.77	-0.55	1	Nuclear
GhCMF2	GH_A02G0449	A02	5216992	5219727	-	1287	428	46.992	-27.5	4.197	-0.469	1	Nuclear
GhCMF3	GH_A03G0476	A03	6842293	6844712	+	720	239	27.028	10	9.274	-0.68	1	Nuclear
GhCMF4	GH_A04G0570	A04	14452024	14453229	+	840	279	31.582	-4	5.377	-0.477	1	Nuclear
GhCMF5	GH_A05G1001	A05	8899928	8901569	-	756	251	28.293	4.5	7.913	-0.801	1	Nuclear
GhCMF6	GH_A05G4348	A05	110477208	110480409	-	846	281	31.663	-6.5	4.903	-0.511	1	Nuclear
GhCMF7	GH_A07G1041	A07	15299189	15301260	+	741	246	27.992	4	7.84	-0.7	1	Nuclear
GhCMF8	GH_A08G1046	A08	48285804	48288907	+	834	277	31.113	-4	4.973	-0.44	1	Nuclear
GhCMF9	GH_A08G2104	A08	116817783	116819055	-	927	308	35.412	-12	4.592	-0.814	1	Nuclear
GhCMF10	GH_A09G0404	A09	12536749	12539313	+	1017	338	39.075	11.5	9.649	-1.099	1	Nuclear
GhCMF11	GH_A09G0782	A09	55015139	55018042	-	1221	406	44.418	-20.5	4.303	-0.488	1	Nuclear
GhCMF12	GH_A09G2074	A09	77701987	77703413	+	975	324	36.435	-10.5	4.665	-0.764	1	Nuclear
GhCMF13	GH_A10G1106	A10	25442019	25445265	+	1221	406	44.74	-23.5	4.205	-0.61	1	Nuclear
GhCMF14	GH_A11G0139	A11	1288619	1290714	-	843	280	31.509	-9	4.653	-0.52	1	Nuclear
GhCMF15	GH_A11G0218	A11	1900285	1901239	-	702	233	27.459	2	7.099	-0.931	1	Nuclear
GhCMF16	GH_A12G2498	A12	103393263	103394315	-	768	255	29.779	-10.5	4.63	-0.985	1	Nuclear
GhCMF17	GH_A12G2697	A12	105127829	105130262	+	846	281	31.687	-14	4.438	-0.506	1	Nuclear
GhCMF18	GH_D01G0939	D01	12499888	12501023	-	735	244	28.06	-3	5.18	-0.598	1	Nuclear
GhCMF19	GH_D02G0460	D02	5759872	5762844	-	1287	428	46.902	-25.5	4.241	-0.502	1	Nuclear
GhCMF20	GH_D03G1500	D03	47485063	47486796	-	555	184	20.545	-1	6.296	-0.394	1	Nuclear
GhCMF21	GH_D04G0020	D04	354386	357562	+	846	281	31.661	-5.5	4.999	-0.511	1	Nuclear
GhCMF22	GH_D05G0988	D05	7954927	7956580	-	747	248	27.981	4.5	7.913	-0.827	1	Nuclear
GhCMF23	GH_D05G3488	D05	51052706	51053885	-	834	277	31.446	-4	5.377	-0.51	1	Nuclear
GhCMF24	GH_D07G1026	D07	12081784	12083866	+	741	246	27.872	4	7.906	-0.721	1	Nuclear
GhCMF25	GH_D08G1113	D08	32269586	32272702	+	834	277	31.271	-2.5	5.298	-0.484	1	Nuclear
GhCMF26	GH_D08G2120	D08	61348013	61349280	-	927	308	35.502	-10	4.714	-0.787	1	Nuclear
GhCMF27	GH_D09G0372	D09	10156195	10158941	+	1017	338	38.934	12.5	9.79	-1.091	1	Nuclear
GhCMF28	GH_D09G0723	D09	29628835	29631813	-	1215	404	44.154	-19	4.367	-0.497	1	Nuclear
GhCMF29	GH_D09G2015	D09	47201991	47203420	+	975	324	36.478	-9.5	4.72	-0.757	1	Nuclear
GhCMF30	GH_D10G1766	D10	45847547	45850638	+	1215	404	44.489	-23	4.235	-0.578	1	Nuclear
GhCMF31	GH_D11G0140	D11	1229263	1231328	-	843	280	31.563	-9	4.653	-0.528	1	Nuclear
GhCMF32	GH_D11G0220	D11	1839744	1840703	-	702	233	27.644	3.5	7.877	-1.005	1	Nuclear
GhCMF33	GH_D12G2515	D12	57578848	57579898	-	768	255	29.679	-8.5	4.753	-0.953	1	Nuclear
GhCMF34	GH_D12G2724	D12	59340068	59342509	+	846	281	31.545	-11	4.556	-0.46	1	Nuclear
GrCMF1	Gorai.001G106600	Chr01	12033117	12035489	+	741	246	27.868	4	7.907	-0.716	1	Nuclear
GrCMF2	Gorai.002G104600	Chr02	13622663	13624200	-	735	244	28.07	-3	5.186	-0.601	1	Nuclear
GrCMF3	Gorai.003G138200	Chr03	39828944	39831818	-	720	239	26.989	9	9.007	-0.642	1	Nuclear
GrCMF4	Gorai.004G214000	Chr04	54691776	54693247	-	921	306	35.17	-11	4.645	-0.812	1	Nuclear
GrCMF5	Gorai.005G053500	Chr05	5289768	5292114	-	1266	421	46.338	-16	4.525	-0.469	1	Nuclear
GrCMF6	Gorai.006G036400	Chr06	10039733	10043027	+	1020	339	39.05	13.5	9.794	-1.081	1	Nuclear
GrCMF7	Gorai.006G073000	Chr06	29258632	29261148	-	1188	395	43.195	-18.5	4.341	-0.461	1	Nuclear
GrCMF8	Gorai.006G209000	Chr06	46401377	46403051	+	1032	343	38.539	-10.5	4.661	-0.724	1	Nuclear
GrCMF9	Gorai.007G015200	Chr07	1168166	1170893	-	843	280	31.615	-8	4.723	-0.517	1	Nuclear
GrCMF10	Gorai.007G023900	Chr07	1703384	1704723	-	834	277	32.759	13	9.309	-0.736	1	Nuclear
GrCMF11	Gorai.008G248400	Chr08	53249264	53251346	-	1107	368	42.676	0	6.501	-0.717	1	Nuclear
GrCMF12	Gorai.008G269300	Chr08	54802842	54805924	+	846	281	31.561	-11	4.556	-0.47	1	Nuclear
GrCMF13	Gorai.009G103100	Chr09	7424754	7426779	-	756	251	28.243	3.5	7.537	-0.826	1	Nuclear
GrCMF14	Gorai.009G353200	Chr09	45699852	45701375	-	834	277	31.5	-4	5.377	-0.548	1	Nuclear
GrCMF15	Gorai.011G178300	Chr11	41985755	41988335	+	1221	406	44.792	-24.5	4.197	-0.609	1	Nuclear
GrCMF16	Gorai.012G003000	Chr12	338627	342385	+	846	281	31.721	-4.5	5.128	-0.53	1	Nuclear
GaCMF1	Ga01G2309	Chr01	105474849	105477329	+	720	239	27.028	10	9.274	-0.68	1	Nuclear
GaCMF2	Ga03G0492	Chr03	5952269	5955010	-	1275	424	46.514	-26.5	4.219	-0.485	1	Nuclear
GaCMF3	Ga04G2117	Chr04	98146384	98149589	-	846	281	31.61	-5.5	5.008	-0.527	1	Nuclear
GaCMF4	Ga05G1049	Chr05	9046905	9048591	-	756	251	28.281	4.5	7.913	-0.822	1	Nuclear
GaCMF5	Ga05G3523	Chr05	67656679	67657883	-	840	279	31.539	-4	5.377	-0.513	1	Nuclear
GaCMF6	Ga07G1021	Chr07	14255769	14257849	+	741	246	28.052	4	7.84	-0.685	1	Nuclear
GaCMF7	Ga08G1165	Chr08	63637850	63640963	+	849	282	31.682	-4	4.973	-0.441	1	Nuclear
GaCMF8	Ga08G2165	Chr08	120253903	120255175	-	927	308	35.53	-11	4.655	-0.838	1	Nuclear
GaCMF9	Ga09G0421	Chr09	13546429	13549007	+	1017	338	38.946	10.5	9.546	-1.095	1	Nuclear
GaCMF10	Ga09G2147	Chr09	79211611	79213349	+	1014	337	38.073	-3.5	5.467	-0.746	1	Nuclear
GaCMF11	Ga10G1257	Chr10	36954284	36957401	-	1221	406	44.74	-23.5	4.205	-0.61	1	Nuclear
GaCMF12	Ga11G3900	Chr11	122564257	122565153	+	642	213	25.308	3.5	7.963	-1.053	1	Nuclear
GaCMF13	Ga11G3983	Chr11	123154168	123156265	+	843	280	31.496	-9	4.653	-0.507	1	Nuclear
GaCMF14	Ga12G0292	Chr12	2431796	2434241	-	846	281	31.615	-13	4.471	-0.495	1	Nuclear
GaCMF15	Ga12G0492	Chr12	4217809	4219654	+	1104	367	42.518	0	6.501	-0.645	1	Nuclear
GaCMF16	Ga13G1868	Chr13	109084474	109084985	+	405	134	15.687	14.5	10.255	-0.649	1	Nuclear/Mitochondria
GaCMF17	Ga14G2768	tig00024850	529368	532295	-	1209	402	44.097	-19.5	4.341	-0.535	1	Nuclear
