## Supplementary material for "Exploring the Role of Cotton *CMF* Genes in Salt Stress Tolerance: Insights from Phylogenetic, Expression, and Functional Analyses": Fig. S1, S2, S3, S4, S5, Table S1, Table S2, Table S3, and will be usde for the link to the file on the preprint site.: Table S2.xlsx

### Sheet: Table S2
Table S2. The list of primers in our study.
Primer name	Sequences (5'-3')	Destination
GhCMF14-YFP-F	GGAGAGAACACGGGGGACTCTAGAATGTATGCCGACACAGGGCT	Gene cloning for subcellular location
GhCMF14-YFP-R	CCTTTACCCATGTTAATTAAGGATCCTTACCTCTTGGAGTG
GhCMF10-QRT-F	TACATAAAGTGCCAGCCCCAAT	qRT-PCR
GhCMF10-QRT-R	GGAAACAGAGCGGGATCTACAA
GhCMF14-QRT-F	ATGAGGAGAGCGTTTAGCGA
GhCMF14-QRT-R	TTGCGGTATCTCGAGAGCTT
GhCMF27-QRT-F	GCCCCCTTTACATTGAAGGAGA
GhCMF27-QRT-R	CTTGCTTCTCTGTGCCCTTTTC
GhCMF31-QRT-F	GATGCAACAGGCTGCTATCAAG
GhCMF31-QRT-R	CCTTCGCTAAAAGCTCTCCTCA
GhUBQ7F	GAAGGCATTCCACCTGACCAAC
GhUBQ7R	CTTGACCTTCTTCTTCTTGTGCTTG
