## Supplementary material for "Exploring the Role of Cotton *CMF* Genes in Salt Stress Tolerance: Insights from Phylogenetic, Expression, and Functional Analyses": Fig. S1, S2, S3, S4, S5, Table S1, Table S2, Table S3, and will be usde for the link to the file on the preprint site.: Table S3.xlsx

### Sheet: Table S3
Table S3 Expansion of CMF gene family followed by gene duplication
	Species 1	Species 2	Duplication Type
Gh-Gh	GhCMF12	GhCMF29	Segment
	GhCMF11	GhCMF28	Segment
	GhCMF16	GhCMF33	Segment
	GhCMF3	GhCMF20	Segment
	GhCMF13	GhCMF30	Segment
	GhCMF17	GhCMF34	Segment
	GhCMF5	GhCMF22	Segment
	GhCMF14	GhCMF31	Segment
	GhCMF4	GhCMF23	Segment
	GhCMF9	GhCMF26	Segment
	GhCMF8	GhCMF25	Segment
	GhCMF10	GhCMF27	Segment
	GhCMF7	GhCMF24	Segment
	GhCMF1	GhCMF18	Segment
	GhCMF6	GhCMF21	Segment
	GhCMF2	GhCMF19	Segment
	GhCMF15	GhCMF32	Segment
	GhCMF6	GhCMF8	Segment
	GhCMF8	GhCMF14	Segment
	GhCMF6	GhCMF25	Segment
	GhCMF8	GhCMF31	Segment
	GhCMF6	GhCMF14	Segment
	GhCMF8	GhCMF21	Segment
	GhCMF14	GhCMF25	Segment
	GhCMF6	GhCMF31	Segment
	GhCMF25	GhCMF31	Segment
	GhCMF14	GhCMF21	Segment
	GhCMF21	GhCMF25	Segment
	GhCMF21	GhCMF31	Segment
	GhCMF31	GhCMF34	Segment
	GhCMF14	GhCMF17	Segment
	GhCMF17	GhCMF31	Segment
	GhCMF14	GhCMF34	Segment
	GhCMF8	GhCMF34	Segment
	GhCMF8	GhCMF17	Segment
	GhCMF25	GhCMF34	Segment
	GhCMF17	GhCMF25	Segment
	GhCMF6	GhCMF34	Segment
	GhCMF6	GhCMF17	Segment
	GhCMF21	GhCMF34	Segment
	GhCMF17	GhCMF21	Segment
	GhCMF7	GhCMF22	Segment
	GhCMF5	GhCMF7	Segment
	GhCMF3	GhCMF22	Segment
	GhCMF1	GhCMF4	Segment
	GhCMF4	GhCMF18	Segment
	GhCMF22	GhCMF24	Segment
	GhCMF3	GhCMF5	Segment
	GhCMF1	GhCMF23	Segment
	GhCMF20	GhCMF22	Segment
	GhCMF18	GhCMF23	Segment
	GhCMF5	GhCMF24	Segment
	GhCMF7	GhCMF20	Segment
	GhCMF3	GhCMF7	Segment
	GhCMF5	GhCMF20	Segment
	GhCMF3	GhCMF24	Segment
	GhCMF20	GhCMF24	Segment
	GhCMF19	GhCMF30	Segment
	GhCMF2	GhCMF30	Segment
	GhCMF13	GhCMF19	Segment
	GhCMF2	GhCMF13	Segment
	GhCMF28	GhCMF30	Segment
	GhCMF11	GhCMF30	Segment
	GhCMF13	GhCMF28	Segment
	GhCMF11	GhCMF13	Segment
	GhCMF12	GhCMF32	Segment
	GhCMF29	GhCMF32	Segment
	GhCMF12	GhCMF15	Segment
	GhCMF15	GhCMF29	Segment
	GhCMF9	GhCMF15	Segment
	GhCMF15	GhCMF26	Segment
	GhCMF9	GhCMF32	Segment
	GhCMF12	GhCMF26	Segment
	GhCMF26	GhCMF29	Segment
	GhCMF11	GhCMF19	Segment
	GhCMF19	GhCMF28	Segment
	GhCMF26	GhCMF32	Segment
	GhCMF9	GhCMF12	Segment
	GhCMF9	GhCMF29	Segment
	GhCMF2	GhCMF11	Segment
	GhCMF2	GhCMF28	Segment
	GhCMF16	GhCMF32	Segment
	GhCMF15	GhCMF16	Segment
	GhCMF32	GhCMF33	Segment
	GhCMF15	GhCMF33	Segment
Gb-Gb	GbCMF12	GbCMF29	Segment
	GbCMF3	GbCMF20	Segment
	GbCMF16	GbCMF33	Segment
	GbCMF5	GbCMF22	Segment
	GbCMF17	GbCMF34	Segment
	GbCMF4	GbCMF23	Segment
	GbCMF13	GbCMF30	Segment
	GbCMF14	GbCMF31	Segment
	GbCMF11	GbCMF28	Segment
	GbCMF10	GbCMF27	Segment
	GbCMF8	GbCMF25	Segment
	GbCMF6	GbCMF21	Segment
	GbCMF7	GbCMF24	Segment
	GbCMF2	GbCMF19	Segment
	GbCMF9	GbCMF26	Segment
	GbCMF1	GbCMF18	Segment
	GbCMF15	GbCMF32	Segment
	GbCMF6	GbCMF8	Segment
	GbCMF8	GbCMF21	Segment
	GbCMF6	GbCMF25	Segment
	GbCMF8	GbCMF14	Segment
	GbCMF8	GbCMF31	Segment
	GbCMF6	GbCMF14	Segment
	GbCMF6	GbCMF31	Segment
	GbCMF14	GbCMF21	Segment
	GbCMF21	GbCMF31	Segment
	GbCMF21	GbCMF25	Segment
	GbCMF14	GbCMF25	Segment
	GbCMF25	GbCMF31	Segment
	GbCMF14	GbCMF34	Segment
	GbCMF31	GbCMF34	Segment
	GbCMF14	GbCMF17	Segment
	GbCMF8	GbCMF34	Segment
	GbCMF17	GbCMF31	Segment
	GbCMF8	GbCMF17	Segment
	GbCMF25	GbCMF34	Segment
	GbCMF6	GbCMF34	Segment
	GbCMF6	GbCMF17	Segment
	GbCMF21	GbCMF34	Segment
	GbCMF17	GbCMF25	Segment
	GbCMF17	GbCMF21	Segment
	GbCMF5	GbCMF7	Segment
	GbCMF7	GbCMF22	Segment
	GbCMF20	GbCMF22	Segment
	GbCMF1	GbCMF4	Segment
	GbCMF3	GbCMF22	Segment
	GbCMF1	GbCMF23	Segment
	GbCMF4	GbCMF18	Segment
	GbCMF18	GbCMF23	Segment
	GbCMF5	GbCMF24	Segment
	GbCMF22	GbCMF24	Segment
	GbCMF5	GbCMF20	Segment
	GbCMF3	GbCMF5	Segment
	GbCMF7	GbCMF20	Segment
	GbCMF20	GbCMF24	Segment
	GbCMF3	GbCMF7	Segment
	GbCMF13	GbCMF19	Segment
	GbCMF19	GbCMF30	Segment
	GbCMF2	GbCMF30	Segment
	GbCMF3	GbCMF24	Segment
	GbCMF2	GbCMF13	Segment
	GbCMF28	GbCMF30	Segment
	GbCMF9	GbCMF15	Segment
	GbCMF11	GbCMF30	Segment
	GbCMF13	GbCMF28	Segment
	GbCMF12	GbCMF32	Segment
	GbCMF11	GbCMF13	Segment
	GbCMF29	GbCMF32	Segment
	GbCMF12	GbCMF15	Segment
	GbCMF15	GbCMF26	Segment
	GbCMF15	GbCMF29	Segment
	GbCMF9	GbCMF32	Segment
	GbCMF9	GbCMF12	Segment
	GbCMF12	GbCMF26	Segment
	GbCMF9	GbCMF29	Segment
	GbCMF26	GbCMF29	Segment
	GbCMF19	GbCMF28	Segment
	GbCMF11	GbCMF19	Segment
	GbCMF2	GbCMF28	Segment
	GbCMF2	GbCMF11	Segment
	GbCMF26	GbCMF32	Segment
	GbCMF15	GbCMF16	Segment
	GbCMF16	GbCMF32	Segment
	GbCMF15	GbCMF33	Segment
	GbCMF32	GbCMF33	Segment
	GbCMF12	GbCMF16	Segment
	GbCMF16	GbCMF29	Segment
	GbCMF12	GbCMF33	Segment
	GbCMF29	GbCMF33	Segment
	GbCMF9	GbCMF16	Segment
	GbCMF9	GbCMF33	Segment
Ga-Ga	GaCMF3	GaCMF7	Segment
	GaCMF7	GaCMF13	Segment
	GaCMF3	GaCMF13	Segment
	GaCMF13	GaCMF14	Segment
	GaCMF7	GaCMF14	Segment
	GaCMF3	GaCMF14	Segment
	GaCMF4	GaCMF6	Segment
	GaCMF1	GaCMF4	Segment
	GaCMF2	GaCMF11	Segment
	GaCMF1	GaCMF6	Segment
	GaCMF8	GaCMF12	Segment
	GaCMF11	GaCMF17	Segment
	GaCMF12	GaCMF15	Segment
	GaCMF2	GaCMF17	Segment
	GaCMF8	GaCMF10	Segment
	GaCMF10	GaCMF12	Segment
Gr-Gr	GrCMF1	GrCMF3	Segment
	GrCMF5	GrCMF7	Segment
	GrCMF4	GrCMF8	Segment
	GrCMF9	GrCMF12	Segment
	GrCMF1	GrCMF13	Segment
	GrCMF3	GrCMF13	Segment
	GrCMF2	GrCMF14	Segment
	GrCMF5	GrCMF15	Segment
	GrCMF7	GrCMF15	Segment
	GrCMF9	GrCMF16	Segment
	GrCMF12	GrCMF16	Segment
Gh-Gb	GhCMF1	GbCMF1	Segment
	GhCMF2	GbCMF2	Segment
	GhCMF3	GbCMF3	Segment
	GhCMF4	GbCMF4	Segment
	GhCMF5	GbCMF5	Segment
	GhCMF6	GbCMF6	Segment
	GhCMF7	GbCMF7	Segment
	GhCMF8	GbCMF8	Segment
	GhCMF9	GbCMF9	Segment
	GhCMF10	GbCMF10	Segment
	GhCMF11	GbCMF11	Segment
	GhCMF12	GbCMF12	Segment
	GhCMF13	GbCMF13	Segment
	GhCMF14	GbCMF14	Segment
	GhCMF15	GbCMF15	Segment
	GhCMF16	GbCMF16	Segment
	GhCMF17	GbCMF17	Segment
	GhCMF1	GbCMF18	Segment
	GhCMF2	GbCMF19	Segment
	GhCMF3	GbCMF20	Segment
	GhCMF4	GbCMF23	Segment
	GhCMF5	GbCMF22	Segment
	GhCMF6	GbCMF21	Segment
	GhCMF7	GbCMF24	Segment
	GhCMF8	GbCMF25	Segment
	GhCMF9	GbCMF26	Segment
	GhCMF10	GbCMF27	Segment
	GhCMF11	GbCMF28	Segment
	GhCMF12	GbCMF29	Segment
	GhCMF13	GbCMF30	Segment
	GhCMF14	GbCMF31	Segment
	GhCMF15	GbCMF32	Segment
	GhCMF16	GbCMF33	Segment
	GhCMF17	GbCMF34	Segment
	GhCMF18	GbCMF1	Segment
	GhCMF19	GbCMF2	Segment
	GhCMF20	GbCMF3	Segment
	GhCMF23	GbCMF4	Segment
	GhCMF22	GbCMF5	Segment
	GhCMF21	GbCMF6	Segment
	GhCMF24	GbCMF7	Segment
	GhCMF25	GbCMF8	Segment
	GhCMF26	GbCMF9	Segment
	GhCMF27	GbCMF10	Segment
	GhCMF28	GbCMF11	Segment
	GhCMF29	GbCMF12	Segment
	GhCMF30	GbCMF13	Segment
	GhCMF31	GbCMF14	Segment
	GhCMF32	GbCMF15	Segment
	GhCMF33	GbCMF16	Segment
	GhCMF34	GbCMF17	Segment
	GhCMF18	GbCMF18	Segment
	GhCMF19	GbCMF19	Segment
	GhCMF20	GbCMF20	Segment
	GhCMF23	GbCMF23	Segment
	GhCMF22	GbCMF22	Segment
	GhCMF21	GbCMF21	Segment
	GhCMF24	GbCMF24	Segment
	GhCMF25	GbCMF25	Segment
	GhCMF26	GbCMF26	Segment
	GhCMF27	GbCMF27	Segment
	GhCMF28	GbCMF28	Segment
	GhCMF29	GbCMF29	Segment
	GhCMF30	GbCMF30	Segment
	GhCMF31	GbCMF31	Segment
	GhCMF32	GbCMF32	Segment
	GhCMF33	GbCMF33	Segment
	GhCMF34	GbCMF34	Segment
Gh-Ga	GhCMF2	GaCMF2	Segment
	GhCMF3	GaCMF1	Segment
	GhCMF4	GaCMF5	Segment
	GhCMF5	GaCMF4	Segment
	GhCMF6	GaCMF3	Segment
	GhCMF7	GaCMF6	Segment
	GhCMF8	GaCMF7	Segment
	GhCMF9	GaCMF8	Segment
	GhCMF10	GaCMF9	Segment
	GhCMF11	GaCMF17	Segment
	GhCMF12	GaCMF10	Segment
	GhCMF13	GaCMF11	Segment
	GhCMF14	GaCMF13	Segment
	GhCMF15	GaCMF12	Segment
	GhCMF16	GaCMF15	Segment
	GhCMF17	GaCMF14	Segment
	GhCMF19	GaCMF2	Segment
	GhCMF20	GaCMF1	Segment
	GhCMF23	GaCMF5	Segment
	GhCMF22	GaCMF4	Segment
	GhCMF21	GaCMF3	Segment
	GhCMF24	GaCMF6	Segment
	GhCMF25	GaCMF7	Segment
	GhCMF26	GaCMF8	Segment
	GhCMF27	GaCMF9	Segment
	GhCMF28	GaCMF17	Segment
	GhCMF29	GaCMF10	Segment
	GhCMF30	GaCMF11	Segment
	GhCMF31	GaCMF13	Segment
	GhCMF32	GaCMF12	Segment
	GhCMF33	GaCMF15	Segment
	GhCMF34	GaCMF14	Segment
Gb-Ga	GbCMF19	GaCMF2	Segment
	GbCMF20	GaCMF1	Segment
	GbCMF23	GaCMF5	Segment
	GbCMF22	GaCMF4	Segment
	GbCMF21	GaCMF3	Segment
	GbCMF24	GaCMF6	Segment
	GbCMF25	GaCMF7	Segment
	GbCMF26	GaCMF8	Segment
	GbCMF27	GaCMF9	Segment
	GbCMF28	GaCMF17	Segment
	GbCMF29	GaCMF10	Segment
	GbCMF30	GaCMF11	Segment
	GbCMF31	GaCMF13	Segment
	GbCMF32	GaCMF12	Segment
	GbCMF33	GaCMF15	Segment
	GbCMF34	GaCMF14	Segment
	GbCMF2	GaCMF2	Segment
	GbCMF3	GaCMF1	Segment
	GbCMF4	GaCMF5	Segment
	GbCMF5	GaCMF4	Segment
	GbCMF6	GaCMF3	Segment
	GbCMF7	GaCMF6	Segment
	GbCMF8	GaCMF7	Segment
	GbCMF9	GaCMF8	Segment
	GbCMF10	GaCMF9	Segment
	GbCMF11	GaCMF17	Segment
	GbCMF12	GaCMF10	Segment
	GbCMF13	GaCMF11	Segment
	GbCMF14	GaCMF13	Segment
	GbCMF15	GaCMF12	Segment
	GbCMF16	GaCMF15	Segment
	GbCMF17	GaCMF14	Segment
Ga-Gr	GaCMF2	GrCMF5	Segment
	GaCMF1	GrCMF3	Segment
	GaCMF5	GrCMF14	Segment
	GaCMF4	GrCMF13	Segment
	GaCMF3	GrCMF16	Segment
	GaCMF6	GrCMF1	Segment
	GaCMF8	GrCMF4	Segment
	GaCMF9	GrCMF6	Segment
	GaCMF17	GrCMF7	Segment
	GaCMF10	GrCMF8	Segment
	GaCMF11	GrCMF15	Segment
	GaCMF13	GrCMF9	Segment
	GaCMF12	GrCMF10	Segment
	GaCMF15	GrCMF11	Segment
	GaCMF14	GrCMF12	Segment
Gh-Gr	GhCMF2	GrCMF5	Segment
	GhCMF3	GrCMF3	Segment
	GhCMF4	GrCMF14	Segment
	GhCMF5	GrCMF13	Segment
	GhCMF6	GrCMF16	Segment
	GhCMF7	GrCMF1	Segment
	GhCMF9	GrCMF4	Segment
	GhCMF10	GrCMF6	Segment
	GhCMF11	GrCMF7	Segment
	GhCMF12	GrCMF8	Segment
	GhCMF13	GrCMF15	Segment
	GhCMF14	GrCMF9	Segment
	GhCMF15	GrCMF10	Segment
	GhCMF16	GrCMF11	Segment
	GhCMF17	GrCMF12	Segment
	GhCMF19	GrCMF5	Segment
	GhCMF20	GrCMF3	Segment
	GhCMF23	GrCMF14	Segment
	GhCMF22	GrCMF13	Segment
	GhCMF21	GrCMF16	Segment
	GhCMF24	GrCMF1	Segment
	GhCMF26	GrCMF4	Segment
	GhCMF27	GrCMF6	Segment
	GhCMF28	GrCMF7	Segment
	GhCMF29	GrCMF8	Segment
	GhCMF30	GrCMF15	Segment
	GhCMF31	GrCMF9	Segment
	GhCMF32	GrCMF10	Segment
	GhCMF33	GrCMF11	Segment
	GhCMF34	GrCMF12	Segment
Gb-Gr	GbCMF2	GrCMF5	Segment
	GbCMF3	GrCMF3	Segment
	GbCMF4	GrCMF14	Segment
	GbCMF5	GrCMF13	Segment
	GbCMF6	GrCMF16	Segment
	GbCMF7	GrCMF1	Segment
	GbCMF9	GrCMF4	Segment
	GbCMF10	GrCMF6	Segment
	GbCMF11	GrCMF7	Segment
	GbCMF12	GrCMF8	Segment
	GbCMF13	GrCMF15	Segment
	GbCMF14	GrCMF9	Segment
	GbCMF15	GrCMF10	Segment
	GbCMF16	GrCMF11	Segment
	GbCMF17	GrCMF12	Segment
	GbCMF19	GrCMF5	Segment
	GbCMF20	GrCMF3	Segment
	GbCMF23	GrCMF14	Segment
	GbCMF22	GrCMF13	Segment
	GbCMF21	GrCMF16	Segment
	GbCMF24	GrCMF1	Segment
	GbCMF26	GrCMF4	Segment
	GbCMF27	GrCMF6	Segment
	GbCMF28	GrCMF7	Segment
	GbCMF29	GrCMF8	Segment
	GbCMF30	GrCMF15	Segment
	GbCMF31	GrCMF9	Segment
	GbCMF32	GrCMF10	Segment
	GbCMF33	GrCMF11	Segment
	GbCMF34	GrCMF12	Segment
