## Supplementary material for "Exploring the Role of Cotton *CMF* Genes in Salt Stress Tolerance: Insights from Phylogenetic, Expression, and Functional Analyses": Fig. S1, S2, S3, S4, S5, Table S1, Table S2, Table S3, and will be usde for the link to the file on the preprint site.: Table S4.xlsx

### Sheet: Table S4
Table S4 Selection pressure analysis of the CMF duplicated gene pairs from four Gossypium species
Species 1	Species 2	Ka	Ks	Ka/Ks	MYA	Summary
GhCMF12	GhCMF29	0.00397791	0.0235313	0.169047	0.784378	Less than 0.5	82	Gh-Gh
GhCMF11	GhCMF28	0.00649003	0.0416511	0.155819	1.38837	0.5-1.0	1
GhCMF16	GhCMF33	0.00661982	0.0323152	0.204852	1.07717	Greater than 1.0	2
GhCMF3	GhCMF20	0.00698492	0.0167839	0.416167	0.559464	Total	85
GhCMF13	GhCMF30	0.00747404	0.0224947	0.332258	0.749822
GhCMF17	GhCMF34	0.00765703	0.0498338	0.153651	1.66113
GhCMF5	GhCMF22	0.00953908	0.00305967	3.11768	0.101989
GhCMF14	GhCMF31	0.00909561	0.0902892	0.100739	3.00964
GhCMF4	GhCMF23	0.00938001	0.0216622	0.433014	0.722072
GhCMF9	GhCMF26	0.0111126	0.0308131	0.360646	1.0271
GhCMF8	GhCMF25	0.0139828	0.0167293	0.835826	0.557644
GhCMF10	GhCMF27	0.0126665	0.0233119	0.543351	0.777063
GhCMF7	GhCMF24	0.0139722	0.0859497	0.162562	2.86499
GhCMF1	GhCMF18	0.0164898	0.0768355	0.214612	2.56118
GhCMF6	GhCMF21	0.01838	0.0394642	0.465738	1.31547
GhCMF2	GhCMF19	0.0192839	0.0734082	0.262694	2.44694
GhCMF15	GhCMF32	0.0258368	0.06353	0.406686	2.11767
GhCMF6	GhCMF8	0.0892424	0.415476	0.214795	13.8492
GhCMF8	GhCMF14	0.102375	0.812702	0.125968	27.0901
GhCMF6	GhCMF25	0.0972153	0.408653	0.237892	13.6218
GhCMF8	GhCMF31	0.105627	0.794461	0.132954	26.482
GhCMF6	GhCMF14	0.108985	0.676264	0.161157	22.5421
GhCMF8	GhCMF21	0.0996803	0.42652	0.233706	14.2173
GhCMF14	GhCMF25	0.109574	0.794789	0.137865	26.493
GhCMF6	GhCMF31	0.110448	0.700957	0.157568	23.3652
GhCMF25	GhCMF31	0.112837	0.776809	0.145258	25.8936
GhCMF14	GhCMF21	0.112444	0.707143	0.159011	23.5714
GhCMF21	GhCMF25	0.10599	0.419539	0.252635	13.9846
GhCMF21	GhCMF31	0.113904	0.703702	0.161864	23.4567
GhCMF31	GhCMF34	0.139141	0.726625	0.191489	24.2208
GhCMF14	GhCMF17	0.132844	0.7898	0.168199	26.3267
GhCMF17	GhCMF31	0.136163	0.710264	0.191707	23.6755
GhCMF14	GhCMF34	0.136122	0.757426	0.179716	25.2475
GhCMF8	GhCMF34	0.124126	0.593438	0.209164	19.7813
GhCMF8	GhCMF17	0.12581	0.573208	0.219484	19.1069
GhCMF25	GhCMF34	0.131762	0.554337	0.237694	18.4779
GhCMF17	GhCMF25	0.133455	0.523709	0.254827	17.457
GhCMF6	GhCMF34	0.126616	0.477298	0.265276	15.9099
GhCMF6	GhCMF17	0.128276	0.490978	0.261266	16.3659
GhCMF21	GhCMF34	0.132986	0.494711	0.268816	16.4904
GhCMF17	GhCMF21	0.134651	0.508831	0.264628	16.961
GhCMF7	GhCMF22	0.169104	0.652438	0.259188	21.7479
GhCMF5	GhCMF7	0.174033	0.650441	0.267561	21.6814
GhCMF3	GhCMF22	0.170479	0.526589	0.323742	17.553
GhCMF1	GhCMF4	0.163344	0.503239	0.324586	16.7746
GhCMF4	GhCMF18	0.172842	0.556887	0.310372	18.5629
GhCMF22	GhCMF24	0.177887	0.599855	0.296551	19.9952
GhCMF3	GhCMF5	0.183293	0.531342	0.344962	17.7114
GhCMF1	GhCMF23	0.158794	0.425707	0.373012	14.1902
GhCMF20	GhCMF22	0.190613	0.483177	0.394499	16.1059
GhCMF18	GhCMF23	0.168181	0.4744	0.354514	15.8133
GhCMF5	GhCMF24	0.182863	0.597952	0.305815	19.9317
GhCMF7	GhCMF20	0.205917	0.727979	0.282862	24.266
GhCMF3	GhCMF7	0.20691	0.753152	0.274725	25.1051
GhCMF5	GhCMF20	0.199823	0.466159	0.428658	15.5386
GhCMF3	GhCMF24	0.213122	0.732344	0.291014	24.4115
GhCMF20	GhCMF24	0.214346	0.69785	0.307152	23.2617
GhCMF19	GhCMF30	0.16597	0.737851	0.224937	24.595
GhCMF2	GhCMF30	0.169135	0.852809	0.198327	28.427
GhCMF13	GhCMF19	0.176549	0.776751	0.227292	25.8917
GhCMF2	GhCMF13	0.170319	0.815244	0.208917	27.1748
GhCMF28	GhCMF30	0.178616	0.893765	0.199846	29.7922
GhCMF11	GhCMF30	0.1752	0.903276	0.193961	30.1092
GhCMF13	GhCMF28	0.183252	0.911147	0.201122	30.3716
GhCMF11	GhCMF13	0.179745	0.923141	0.19471	30.7714
GhCMF12	GhCMF32	0.197373	0.781371	0.252599	26.0457
GhCMF29	GhCMF32	0.195044	0.799123	0.244073	26.6374
GhCMF12	GhCMF15	0.207892	0.719559	0.288915	23.9853
GhCMF15	GhCMF29	0.205532	0.735949	0.279275	24.5316
GhCMF9	GhCMF15	0.203171	0.771182	0.263453	25.7061
GhCMF15	GhCMF26	0.203866	0.704274	0.28947	23.4758
GhCMF9	GhCMF32	0.179523	0.711463	0.25233	23.7154
GhCMF12	GhCMF26	0.20923	0.802421	0.260748	26.7474
GhCMF26	GhCMF29	0.207277	0.759881	0.272776	25.3294
GhCMF11	GhCMF19	0.204242	0.910893	0.224222	30.3631
GhCMF19	GhCMF28	0.205188	0.908801	0.225779	30.2934
GhCMF26	GhCMF32	0.179895	0.649093	0.277149	21.6364
GhCMF9	GhCMF12	0.213205	0.865673	0.246288	28.8558
GhCMF9	GhCMF29	0.211242	0.81946	0.257782	27.3153
GhCMF2	GhCMF11	0.227266	1.14409	0.198643	38.1365
GhCMF2	GhCMF28	0.222948	1.12109	0.198867	37.3696
GhCMF16	GhCMF32	0.216496	0.636793	0.339978	21.2264
GhCMF15	GhCMF16	0.215806	0.562523	0.383639	18.7508
GhCMF32	GhCMF33	0.217306	0.633294	0.343136	21.1098
GhCMF15	GhCMF33	0.216644	0.559786	0.387013	18.6595
Species 1	Species 2	Ka	Ks	Ka/Ks	MYA	Summary
GbCMF12	GbCMF29	0.00531211	0.0234761	0.226277	0.782536	Less than 0.5	87	Gb-Gb
GbCMF3	GbCMF20	0.0053381	0.0266103	0.200603	0.887011	0.5-1.0	3
GbCMF16	GbCMF33	0.00661982	0.0323152	0.204852	1.07717	Greater than 1.0	1
GbCMF5	GbCMF22	0.0077979	0.00305655	2.55121	0.101885	Total	91
GbCMF17	GbCMF34	0.00766094	0.049742	0.154014	1.65807
GbCMF4	GbCMF23	0.0078085	0.0216622	0.360468	0.722072
GbCMF13	GbCMF30	0.00854786	0.0224947	0.379995	0.749822
GbCMF14	GbCMF31	0.00909791	0.0966158	0.094166	3.22053
GbCMF11	GbCMF28	0.00963181	0.0259365	0.371361	0.86455
GbCMF10	GbCMF27	0.0113866	0.0139161	0.818232	0.463871
GbCMF8	GbCMF25	0.0137408	0.0219394	0.626309	0.731314
GbCMF6	GbCMF21	0.0137443	0.0452541	0.303715	1.50847
GbCMF7	GbCMF24	0.0139722	0.078977	0.176914	2.63257
GbCMF2	GbCMF19	0.0142813	0.0666282	0.214343	2.22094
GbCMF9	GbCMF26	0.015312	0.0256545	0.596854	0.85515
GbCMF1	GbCMF18	0.0182729	0.0769201	0.237557	2.564
GbCMF15	GbCMF32	0.0303327	0.0620108	0.489152	2.06703
GbCMF6	GbCMF8	0.0874504	0.407921	0.214381	13.5974
GbCMF8	GbCMF21	0.091668	0.413655	0.221605	13.7885
GbCMF6	GbCMF25	0.0978902	0.404977	0.241718	13.4992
GbCMF8	GbCMF14	0.10548	0.79511	0.132661	26.5037
GbCMF8	GbCMF31	0.107091	0.769686	0.139136	25.6562
GbCMF6	GbCMF14	0.11069	0.678322	0.163182	22.6107
GbCMF6	GbCMF31	0.112305	0.655967	0.171206	21.8656
GbCMF14	GbCMF21	0.108866	0.723415	0.150489	24.1138
GbCMF21	GbCMF31	0.110478	0.67166	0.164486	22.3887
GbCMF21	GbCMF25	0.102168	0.410652	0.248795	13.6884
GbCMF14	GbCMF25	0.1145	0.787267	0.14544	26.2422
GbCMF25	GbCMF31	0.116122	0.7469	0.155472	24.8967
GbCMF14	GbCMF34	0.132919	0.755973	0.175825	25.1991
GbCMF31	GbCMF34	0.135505	0.739213	0.18331	24.6404
GbCMF14	GbCMF17	0.134731	0.788498	0.170871	26.2833
GbCMF8	GbCMF34	0.120678	0.585462	0.206124	19.5154
GbCMF17	GbCMF31	0.137321	0.725479	0.189283	24.1826
GbCMF8	GbCMF17	0.12887	0.56847	0.226695	18.949
GbCMF25	GbCMF34	0.130045	0.557307	0.233346	18.5769
GbCMF6	GbCMF34	0.124744	0.477913	0.261018	15.9304
GbCMF6	GbCMF17	0.130229	0.489064	0.266282	16.3021
GbCMF21	GbCMF34	0.128348	0.4897	0.262095	16.3233
GbCMF17	GbCMF25	0.139284	0.524316	0.265649	17.4772
GbCMF17	GbCMF21	0.133857	0.501062	0.267145	16.7021
GbCMF5	GbCMF7	0.171799	0.680493	0.252463	22.6831
GbCMF7	GbCMF22	0.169104	0.683746	0.24732	22.7915
GbCMF20	GbCMF22	0.169186	0.472465	0.358092	15.7488
GbCMF1	GbCMF4	0.161091	0.503994	0.31963	16.7998
GbCMF3	GbCMF22	0.18246	0.540691	0.337458	18.023
GbCMF1	GbCMF23	0.156562	0.426316	0.367244	14.2105
GbCMF4	GbCMF18	0.172842	0.556887	0.310372	18.5629
GbCMF18	GbCMF23	0.165962	0.4744	0.349836	15.8133
GbCMF5	GbCMF24	0.18061	0.596968	0.302546	19.8989
GbCMF22	GbCMF24	0.177887	0.599855	0.296551	19.9952
GbCMF5	GbCMF20	0.179751	0.476156	0.377504	15.8719
GbCMF3	GbCMF5	0.184769	0.52723	0.350453	17.5743
GbCMF7	GbCMF20	0.205707	0.780678	0.263499	26.0226
GbCMF20	GbCMF24	0.211913	0.72355	0.292879	24.1183
GbCMF3	GbCMF7	0.204348	0.7456	0.274071	24.8533
GbCMF13	GbCMF19	0.176917	0.794765	0.222602	26.4922
GbCMF19	GbCMF30	0.167294	0.719022	0.232668	23.9674
GbCMF2	GbCMF30	0.175435	0.784849	0.223527	26.1616
GbCMF3	GbCMF24	0.208115	0.69063	0.301341	23.021
GbCMF2	GbCMF13	0.179996	0.832709	0.216157	27.757
GbCMF28	GbCMF30	0.171888	0.880743	0.195162	29.3581
GbCMF9	GbCMF15	0.204686	0.713031	0.287065	23.7677
GbCMF11	GbCMF30	0.176737	0.881913	0.200402	29.3971
GbCMF13	GbCMF28	0.179408	0.924142	0.194135	30.8047
GbCMF12	GbCMF32	0.19985	0.779829	0.256274	25.9943
GbCMF11	GbCMF13	0.182691	0.927429	0.196986	30.9143
GbCMF29	GbCMF32	0.200132	0.792773	0.252446	26.4258
GbCMF12	GbCMF15	0.202734	0.716879	0.2828	23.896
GbCMF15	GbCMF26	0.213356	0.649659	0.328412	21.6553
GbCMF15	GbCMF29	0.203046	0.730195	0.278071	24.3398
GbCMF9	GbCMF32	0.179456	0.712932	0.251715	23.7644
GbCMF9	GbCMF12	0.223854	0.869608	0.25742	28.9869
GbCMF12	GbCMF26	0.210179	0.809952	0.259496	26.9984
GbCMF9	GbCMF29	0.223011	0.82717	0.269607	27.5723
GbCMF26	GbCMF29	0.209345	0.770719	0.271623	25.6906
GbCMF19	GbCMF28	0.205626	0.939937	0.218766	31.3312
GbCMF11	GbCMF19	0.198084	0.948183	0.208909	31.6061
GbCMF2	GbCMF28	0.213304	1.03158	0.206774	34.386
GbCMF2	GbCMF11	0.222668	1.11935	0.198926	37.3118
GbCMF26	GbCMF32	0.185065	0.64783	0.285669	21.5943
GbCMF15	GbCMF16	0.211752	0.58598	0.361364	19.5327
GbCMF16	GbCMF32	0.219355	0.635473	0.345183	21.1824
GbCMF15	GbCMF33	0.212656	0.583007	0.364757	19.4336
GbCMF32	GbCMF33	0.22012	0.631993	0.348295	21.0664
GbCMF12	GbCMF16	0.236599	0.676213	0.349889	22.5404
GbCMF16	GbCMF29	0.238836	0.678554	0.351978	22.6185
GbCMF12	GbCMF33	0.232377	0.668156	0.347789	22.2719
GbCMF29	GbCMF33	0.234608	0.670437	0.349933	22.3479
GbCMF9	GbCMF16	0.233247	0.66471	0.3509	22.157
GbCMF9	GbCMF33	0.234905	0.637984	0.368199	21.2661
Species 1	Species 2	Ka	Ks	Ka/Ks	MYA	Summary
GaCMF3	GaCMF7	0.0882427	0.413907	0.213194	13.7969	Less than 0.5	16	Ga-Ga
GaCMF7	GaCMF13	0.104602	0.836671	0.125022	27.889	0.5-1.0	0
GaCMF3	GaCMF13	0.10803	0.729096	0.148169	24.3032	Greater than 1.0	0
GaCMF13	GaCMF14	0.132881	0.873015	0.152209	29.1005	Total	16
GaCMF7	GaCMF14	0.125132	0.558348	0.224112	18.6116
GaCMF3	GaCMF14	0.127374	0.47484	0.268246	15.828
GaCMF4	GaCMF6	0.173973	0.682874	0.254766	22.7625
GaCMF1	GaCMF4	0.181072	0.530514	0.341314	17.6838
GaCMF2	GaCMF11	0.175138	0.813416	0.215312	27.1139
GaCMF1	GaCMF6	0.209174	0.793177	0.263716	26.4392
GaCMF8	GaCMF12	0.200286	0.743683	0.269316	24.7894
GaCMF11	GaCMF17	0.181862	0.943901	0.192671	31.4634
GaCMF12	GaCMF15	0.210347	0.612571	0.343384	20.419
GaCMF2	GaCMF17	0.201045	1.0168	0.197723	33.8933
GaCMF8	GaCMF10	0.237147	0.808959	0.293151	26.9653
GaCMF10	GaCMF12	0.232329	0.747991	0.310604	24.933
Species 1	Species 2	Ka	Ks	Ka/Ks	MYA	Summary
GrCMF1	GrCMF3	0.228701	0.759386	0.301165	25.3129	Less than 0.5	11	Gr-Gr
GrCMF5	GrCMF7	0.238035	1.0061	0.236591	33.5368	0.5-1.0	0
GrCMF4	GrCMF8	0.204634	0.816872	0.250509	27.2291	Greater than 1.0	0
GrCMF9	GrCMF12	0.14029	0.684719	0.204887	22.824	Total	11
GrCMF1	GrCMF13	0.178406	0.591557	0.301587	19.7186
GrCMF3	GrCMF13	0.177431	0.498792	0.355722	16.6264
GrCMF2	GrCMF14	0.163912	0.448823	0.365205	14.9608
GrCMF5	GrCMF15	0.203416	0.82296	0.247176	27.432
GrCMF7	GrCMF15	0.172976	0.954677	0.181188	31.8226
GrCMF9	GrCMF16	0.108851	0.723987	0.150349	24.1329
GrCMF12	GrCMF16	0.126616	0.520205	0.243396	17.3402
Species 1	Species 2	Ka	Ks	Ka/Ks	MYA	Summary
GhCMF1	GbCMF1	0.0017336	0	0	0	Less than 0.5	61	Gh-Gb
GhCMF2	GbCMF2	0.00202429	0.00710906	0.284748	0.236969	0.5-1.0	5
GhCMF3	GbCMF3	0	0	0	0	Greater than 1.0	2
GhCMF4	GbCMF4	0	0	0	0	Total	68
GhCMF5	GbCMF5	0.00170116	0	0	0
GhCMF6	GbCMF6	0	0	0	0
GhCMF7	GbCMF7	0	0.0188098	0	0.626992
GhCMF8	GbCMF8	0	0	0	0
GhCMF9	GbCMF9	0.00552743	0	0	0
GhCMF10	GbCMF10	0.00125523	0.00462964	0.271129	0.154321
GhCMF11	GbCMF11	0.00106101	0.00731267	0.145092	0.243756
GhCMF12	GbCMF12	0	0	0	0
GhCMF13	GbCMF13	0	0.00369459	0	0.123153
GhCMF14	GbCMF14	0.00454317	0	0	0
GhCMF15	GbCMF15	0.00397352	0.0150381	0.26423	0.50127
GhCMF16	GbCMF16	0	0	0	0
GhCMF17	GbCMF17	0.00152439	0	0	0
GhCMF1	GbCMF18	0.0164898	0.0768355	0.214612	2.56118
GhCMF2	GbCMF19	0.0162773	0.0738604	0.22038	2.46201
GhCMF3	GbCMF20	0.0053381	0.0266103	0.200603	0.887011
GhCMF4	GbCMF23	0.0078085	0.0216622	0.360468	0.722072
GhCMF5	GbCMF22	0.00953908	0.00305967	3.11768	0.101989
GhCMF6	GbCMF21	0.0137443	0.0452541	0.303715	1.50847
GhCMF7	GbCMF24	0.0139722	0.0859497	0.162562	2.86499
GhCMF8	GbCMF25	0.01399	0.022348	0.626008	0.744934
GhCMF9	GbCMF26	0.0125133	0.0255888	0.489015	0.852961
GhCMF10	GbCMF27	0.0126599	0.0186273	0.679642	0.620909
GhCMF11	GbCMF28	0.00855853	0.0221486	0.386413	0.738288
GhCMF12	GbCMF29	0.00531211	0.0234761	0.226277	0.782536
GhCMF13	GbCMF30	0.00854786	0.0186984	0.457144	0.623279
GhCMF14	GbCMF31	0.00910251	0.0964215	0.094403	3.21405
GhCMF15	GbCMF32	0.0277253	0.0634553	0.436927	2.11518
GhCMF16	GbCMF33	0.00661982	0.0323152	0.204852	1.07717
GhCMF17	GbCMF34	0.0061178	0.0498799	0.122651	1.66266
GhCMF18	GbCMF1	0.0182729	0.0769201	0.237557	2.564
GhCMF19	GbCMF2	0.0132566	0.0665461	0.19921	2.2182
GhCMF20	GbCMF3	0.00698492	0.0167839	0.416167	0.559464
GhCMF23	GbCMF4	0.00938001	0.0216622	0.433014	0.722072
GhCMF22	GbCMF5	0.0077979	0.00305655	2.55121	0.101885
GhCMF21	GbCMF6	0.01838	0.0394642	0.465738	1.31547
GhCMF24	GbCMF7	0.0139722	0.078977	0.176914	2.63257
GhCMF25	GbCMF8	0.0147597	0.0195907	0.753403	0.653022
GhCMF26	GbCMF9	0.013907	0.0308924	0.450175	1.02975
GhCMF27	GbCMF10	0.0113926	0.0185768	0.613272	0.619227
GhCMF28	GbCMF11	0.0075581	0.0454398	0.166332	1.51466
GhCMF29	GbCMF12	0.00397791	0.0235313	0.169047	0.784378
GhCMF30	GbCMF13	0.00747404	0.0263102	0.284073	0.877008
GhCMF31	GbCMF14	0.00909102	0.090471	0.100485	3.0157
GhCMF32	GbCMF15	0.0282624	0.062091	0.455177	2.0697
GhCMF33	GbCMF16	0.00661982	0.0323152	0.204852	1.07717
GhCMF34	GbCMF17	0.00920492	0.0496962	0.185224	1.65654
GhCMF18	GbCMF18	0	0	0	0
GhCMF19	GbCMF19	0.00100705	0	0	0
GhCMF20	GbCMF20	0	0	0	0
GhCMF23	GbCMF23	0.00155199	0	0	0
GhCMF22	GbCMF22	0	0	0	0
GhCMF21	GbCMF21	0.00759981	0.0166905	0.455337	0.556351
GhCMF24	GbCMF24	0	0	0	0
GhCMF25	GbCMF25	0.00386201	0.00828738	0.466011	0.276246
GhCMF26	GbCMF26	0.00138122	0	0	0
GhCMF27	GbCMF27	0.00251916	0.00458542	0.549385	0.152847
GhCMF28	GbCMF28	0.00216353	0.0186635	0.115923	0.622116
GhCMF29	GbCMF29	0.00132421	0	0	0
GhCMF30	GbCMF30	0.00106326	0.00370143	0.287258	0.123381
GhCMF31	GbCMF31	0.00301432	0.0173251	0.173986	0.577504
GhCMF32	GbCMF32	0.00181653	0	0	0
GhCMF33	GbCMF33	0	0	0	0
GhCMF34	GbCMF34	0.00458951	0	0	0
Species 1	Species 2	Ka	Ks	Ka/Ks	MYA	Summary
GhCMF2	GaCMF2	0.00711387	0.017858	0.398358	0.595266	Less than 0.5	24	Gh-Ga
GhCMF3	GaCMF1	0	0	0	0	0.5-1.0	6
GhCMF4	GaCMF5	0.00310078	0.0105636	0.293536	0.352119	Greater than 1.0	2
GhCMF5	GaCMF4	0.00170116	0	0	0	Total	32
GhCMF6	GaCMF3	0.00607829	0	0	0
GhCMF7	GaCMF6	0.00173561	0.0188492	0.092079	0.628305
GhCMF8	GaCMF7	0	0	0	0
GhCMF9	GaCMF8	0.00553444	0.00505265	1.09535	0.168422
GhCMF10	GaCMF9	0.00251414	0.00461895	0.544311	0.153965
GhCMF11	GaCMF17	0.0010746	0.00739605	0.145293	0.246535
GhCMF12	GaCMF10	0.0346639	0.0566149	0.612275	1.88716
GhCMF13	GaCMF11	0	0.00369459	0	0.123153
GhCMF14	GaCMF13	0.00302649	0.0228372	0.132525	0.761239
GhCMF15	GaCMF12	0.0079682	0.0226718	0.35146	0.755725
GhCMF16	GaCMF15	0	0	0	0
GhCMF17	GaCMF14	0.001524	0.00539086	0.282701	0.179695
GhCMF19	GaCMF2	0.0101835	0.0549026	0.185482	1.83009
GhCMF20	GaCMF1	0.00698492	0.0167839	0.416167	0.559464
GhCMF23	GaCMF5	0.00938001	0.0107529	0.872326	0.358429
GhCMF22	GaCMF4	0.0077979	0.00305655	2.55121	0.101885
GhCMF21	GaCMF3	0.0230374	0.03952	0.58293	1.31733
GhCMF24	GaCMF6	0.015728	0.0791508	0.198709	2.63836
GhCMF25	GaCMF7	0.0147597	0.0195907	0.753403	0.653022
GhCMF26	GaCMF8	0.011119	0.0359966	0.308891	1.19989
GhCMF27	GaCMF9	0.0101246	0.0185338	0.546279	0.617792
GhCMF28	GaCMF17	0.00864641	0.0453968	0.190463	1.51323
GhCMF29	GaCMF10	0.038982	0.0830888	0.469161	2.76963
GhCMF30	GaCMF11	0.00747404	0.0263102	0.284073	0.877008
GhCMF31	GaCMF13	0.00757009	0.103297	0.073284	3.44325
GhCMF32	GaCMF12	0.0200782	0.0540427	0.371524	1.80142
GhCMF33	GaCMF15	0.00661982	0.0323152	0.204852	1.07717
GhCMF34	GaCMF14	0.00612248	0.0554781	0.110358	1.84927
Species 1	Species 2	Ka	Ks	Ka/Ks	MYA	Summary
GbCMF19	GaCMF2	0.0112056	0.0549696	0.203851	1.83232	Less than 0.5	25	Gb-Ga
GbCMF20	GaCMF1	0.0053381	0.0266103	0.200603	0.887011	0.5-1.0	5
GbCMF23	GaCMF5	0.0078085	0.0107529	0.726178	0.358429	Greater than 1.0	2
GbCMF22	GaCMF4	0.0077979	0.00305655	2.55121	0.101885	Total	32
GbCMF21	GaCMF3	0.0152813	0.0453182	0.337201	1.51061
GbCMF24	GaCMF6	0.015728	0.0791508	0.198709	2.63836
GbCMF25	GaCMF7	0.0137373	0.0275513	0.49861	0.918377
GbCMF26	GaCMF8	0.0125206	0.0307473	0.40721	1.02491
GbCMF27	GaCMF9	0.0101193	0.0138839	0.728847	0.462798
GbCMF28	GaCMF17	0.00975624	0.0224316	0.434933	0.747719
GbCMF29	GaCMF10	0.0404582	0.0828778	0.488167	2.76259
GbCMF30	GaCMF11	0.00854786	0.0224947	0.379995	0.749822
GbCMF31	GaCMF13	0.00757582	0.109506	0.069182	3.6502
GbCMF32	GaCMF12	0.0221233	0.0539732	0.409894	1.79911
GbCMF33	GaCMF15	0.00661982	0.0323152	0.204852	1.07717
GbCMF34	GaCMF14	0.004586	0.0555295	0.082587	1.85098
GbCMF2	GaCMF2	0.00915887	0.017858	0.512872	0.595266
GbCMF3	GaCMF1	0	0	0	0
GbCMF4	GaCMF5	0.00310078	0.0105636	0.293536	0.352119
GbCMF5	GaCMF4	0	0	0	0
GbCMF6	GaCMF3	0.00607829	0	0	0
GbCMF7	GaCMF6	0.00173561	0	0	0
GbCMF8	GaCMF7	0	0.00545953	0	0.181984
GbCMF9	GaCMF8	0.00831129	0.00506545	1.64078	0.168848
GbCMF10	GaCMF9	0.00125628	0	0	0
GbCMF11	GaCMF17	0.00321918	0.00738695	0.435793	0.246232
GbCMF12	GaCMF10	0.0326738	0.0529953	0.616542	1.76651
GbCMF13	GaCMF11	0	0.00740747	0	0.246916
GbCMF14	GaCMF13	0.00151096	0.0228807	0.066036	0.76269
GbCMF15	GaCMF12	0.0079735	0.0226148	0.352579	0.753826
GbCMF16	GaCMF15	0	0	0	0
GbCMF17	GaCMF14	0.00305344	0.00537637	0.567937	0.179212
Species 1	Species 2	Ka	Ks	Ka/Ks	MYA	Summary
GaCMF2	GrCMF5	0.0406159	0.0935833	0.434008	3.11944	Less than 0.5	9	Ga-Gr
GaCMF1	GrCMF3	0.0071323	0.0198031	0.36016	0.660104	0.5-1.0	6
GaCMF5	GrCMF14	0.00624516	0.0161441	0.386838	0.538137	Greater than 1.0	0
GaCMF4	GrCMF13	0.0094139	0.0152988	0.615334	0.509962	Total	15
GaCMF3	GrCMF16	0.0152813	0.0453182	0.337201	1.51061
GaCMF6	GrCMF1	0.0139864	0.0786747	0.177775	2.62249
GaCMF8	GrCMF4	0.008379	0.0415511	0.201655	1.38504
GaCMF9	GrCMF6	0.0139554	0.0232487	0.600265	0.774956
GaCMF17	GrCMF7	0.021054	0.0384453	0.547635	1.28151
GaCMF10	GrCMF8	0.0421834	0.0728036	0.579413	2.42679
GaCMF11	GrCMF15	0.0192724	0.0366987	0.525153	1.22329
GaCMF13	GrCMF9	0.00758444	0.102518	0.073982	3.41725
GaCMF12	GrCMF10	0.0282909	0.0538348	0.525514	1.79449
GaCMF15	GrCMF11	0.0183654	0.038863	0.472568	1.29543
GaCMF14	GrCMF12	0.00458717	0.0612585	0.074882	2.04195
Species 1	Species 2	Ka	Ks	Ka/Ks	MYA	Summary
GhCMF2	GrCMF5	0.0417343	0.106609	0.39147	3.55364	Less than 0.5	20	Gh-Gr
GhCMF3	GrCMF3	0.0071323	0.0198031	0.36016	0.660104	0.5-1.0	9
GhCMF4	GrCMF14	0.00624516	0.0271032	0.230421	0.903441	Greater than 1.0	1
GhCMF5	GrCMF13	0.0111351	0.0153145	0.727097	0.510482	Total	30
GhCMF6	GrCMF16	0.0137443	0.0452541	0.303715	1.50847
GhCMF7	GrCMF1	0.0122309	0.0854314	0.143166	2.84771
GhCMF9	GrCMF4	0.00837413	0.0363079	0.230642	1.21026
GhCMF10	GrCMF6	0.0165069	0.0280735	0.587988	0.935782
GhCMF11	GrCMF7	0.0199255	0.0384823	0.517784	1.28274
GhCMF12	GrCMF8	0.00797526	0.0235498	0.338655	0.784994
GhCMF13	GrCMF15	0.0192724	0.03275	0.588471	1.09167
GhCMF14	GrCMF9	0.00911288	0.0896142	0.10169	2.98714
GhCMF15	GrCMF10	0.0334162	0.070682	0.472768	2.35607
GhCMF16	GrCMF11	0.00335056	0.0398103	0.084163	1.32701
GhCMF17	GrCMF12	0.00611936	0.055581	0.110098	1.8527
GhCMF19	GrCMF5	0.0326319	0.0399081	0.817676	1.33027
GhCMF20	GrCMF3	0.00464218	0.0083917	0.553187	0.279723
GhCMF23	GrCMF14	0.00623218	0.00538119	1.15814	0.179373
GhCMF22	GrCMF13	0.00519333	0.00611001	0.84997	0.203667
GhCMF21	GrCMF16	0.00759981	0.0166905	0.455337	0.556351
GhCMF24	GrCMF1	0.00520459	0	0	0
GhCMF26	GrCMF4	0.00557688	0.0256764	0.217198	0.855882
GhCMF27	GrCMF6	0.00631649	0.01382	0.457055	0.460666
GhCMF28	GrCMF7	0.0197532	0.0351091	0.562623	1.1703
GhCMF29	GrCMF8	0.00397615	0.00933864	0.425774	0.311288
GhCMF30	GrCMF15	0.011505	0.0249065	0.461926	0.830217
GhCMF31	GrCMF9	0.00604766	0.0349069	0.173251	1.16356
GhCMF32	GrCMF10	0.0109725	0.0205258	0.534569	0.684193
GhCMF33	GrCMF11	0.00167317	0.0196518	0.085141	0.655059
GhCMF34	GrCMF12	0.00459068	0.0216426	0.212113	0.721421
Species 1	Species 2	Ka	Ks	Ka/Ks	MYA	Summary
GbCMF2	GrCMF5	0.0417343	0.106609	0.39147	3.55364	Less than 0.5	17	Gb-Gr
GbCMF3	GrCMF3	0.0071323	0.0198031	0.36016	0.660104	0.5-1.0	12
GbCMF4	GrCMF14	0.00624516	0.0271032	0.230421	0.903441	Greater than 1.0	1
GbCMF5	GrCMF13	0.0094139	0.0152988	0.615334	0.509962	Total	30
GbCMF6	GrCMF16	0.0137443	0.0452541	0.303715	1.50847
GbCMF7	GrCMF1	0.0122309	0.078503	0.155802	2.61677
GbCMF9	GrCMF4	0.0111786	0.0364023	0.307085	1.21341
GbCMF10	GrCMF6	0.0152273	0.0233028	0.653454	0.776761
GbCMF11	GrCMF7	0.0210404	0.0424961	0.495114	1.41654
GbCMF12	GrCMF8	0.00880513	0.0221255	0.397963	0.737517
GbCMF13	GrCMF15	0.0192724	0.0366987	0.525153	1.22329
GbCMF14	GrCMF9	0.00910827	0.0897932	0.101436	2.99311
GbCMF15	GrCMF10	0.036574	0.0618509	0.591326	2.0617
GbCMF16	GrCMF11	0.00335056	0.0398103	0.084163	1.32701
GbCMF17	GrCMF12	0.0076629	0.0554269	0.138252	1.84756
GbCMF19	GrCMF5	0.0337509	0.0399587	0.844643	1.33196
GbCMF20	GrCMF3	0.0053381	0.00656459	0.813166	0.21882
GbCMF23	GrCMF14	0.00466928	0.00538119	0.867703	0.179373
GbCMF22	GrCMF13	0.00519333	0.00611001	0.84997	0.203667
GbCMF21	GrCMF16	0	0.0110805	0	0.369351
GbCMF24	GrCMF1	0.00520459	0	0	0
GbCMF26	GrCMF4	0.00697761	0.0256764	0.271751	0.855882
GbCMF27	GrCMF6	0.00631317	0.00920257	0.686022	0.306752
GbCMF28	GrCMF7	0.0197041	0.0195307	1.00887	0.651024
GbCMF29	GrCMF8	0.00530976	0.00931689	0.569907	0.310563
GbCMF30	GrCMF15	0.0126099	0.0210205	0.599888	0.700683
GbCMF31	GrCMF9	0.00605223	0.0407669	0.148459	1.3589
GbCMF32	GrCMF10	0.0128208	0.0205024	0.625332	0.683414
GbCMF33	GrCMF11	0.00167317	0.0196518	0.085141	0.655059
GbCMF34	GrCMF12	0.00305655	0.0216622	0.141101	0.722072
