## Supplementary material for "Exploring the Role of Cotton *CMF* Genes in Salt Stress Tolerance: Insights from Phylogenetic, Expression, and Functional Analyses": Fig. S1, S2, S3, S4, S5, Table S1, Table S2, Table S3, and will be usde for the link to the file on the preprint site.: Table S5.xlsx

### Sheet: Table S5
Table S5. The cis-elements in the 2.0 kb promoter regions of GhCMFs
GhCMF1	GhCMF2	GhCMF3	GhCMF4	GhCMF5	GhCMF6	GhCMF7	GhCMF8	GhCMF9	GhCMF10	GhCMF11	GhCMF12	GhCMF13	GhCMF14	GhCMF15	GhCMF16	GhCMF17	GhCMF18	GhCMF19	GhCMF20
GhCMF21	GhCMF22	GhCMF23	GhCMF24	GhCMF25	GhCMF26	GhCMF27	GhCMF28	GhCMF29	GhCMF30	GhCMF31	GhCMF32	GhCMF33	GhCMF34
