## Supplementary material for "Exploring the Role of Cotton *CMF* Genes in Salt Stress Tolerance: Insights from Phylogenetic, Expression, and Functional Analyses": Fig. S1, S2, S3, S4, S5, Table S1, Table S2, Table S3, and will be usde for the link to the file on the preprint site.: Table S7.xlsx

### Sheet: Table S7
	Table S7. The expression levels of GhCMFs in different tissues and abotic stress
Geneid	Leaf	Root	Stem	0h ck	1h hot	3h hot	6h hot	12h hot	24h hot	1h cold	3h cold	6h cold	12h cold	24h cold	1h Nacl	3h Nacl	6h Nacl	12h Nacl	24h Nacl	1h PEG	3h PEG	6h PEG	12h PEG	24h PEG
GhCMF1	0.5686	0	1.25805	0	0.993233	0	0.576333	0.306467	0.157133	0	0.028	0.086033	0.441233	0.1226	0.05	0.145667	0.0731	0.5682	0.065567	0.200567	0.356967	0.0715	0.055933	0
GhCMF2	0	0	0	0	0.015767	0	0	0	0	0	0	0	0	0	0	0	0	0	0	0	0	0	0	0
GhCMF3	1.89383	2.36473	18.5755	0.2765	8.59623	1.33773	1.9917	3.99163	1.93163	0.7773	0.7107	0.632133	4.372	12.8649	0.3277	3.5124	4.82757	2.12055	1.70047	1.25137	2.77327	3.77053	2.29	0.9053
GhCMF4	0.111867	0	5.09175	0	0	0	0	0	0	0	0	0	0	0	0	0	0	0	0	0	0	0	0	0
GhCMF5	0.4577	6.30763	1.7576	0.219767	0.051233	0.353433	0.102967	0.5934	0.183233	0.024367	0.084733	0.057867	0	0.0831	0	0.023633	0.168267	0.2248	0	0.075633	0.1948	0.071967	0.718533	0.045433
GhCMF6	8.22653	11.1845	4.99785	7.7057	1.8278	8.36563	4.81273	3.54373	8.23983	3.10537	2.1015	4.5042	4.20413	1.33373	4.5396	7.95013	4.9461	12.6114	3.78137	4.22343	5.66537	4.31373	7.58437	4.37163
GhCMF7	0.452967	2.9348	6.59945	0.6015	0.026133	0.544033	0.075867	0.0261	0.1213	0.400733	0.182067	0	0.1533	0	0.028033	0.138067	0.238467	0.57805	0.174867	0.3321	0.415067	0.210667	0.383867	0.192467
GhCMF8	4.71857	13.2607	10.2766	1.18277	0.047533	1.10547	2.52107	1.27543	1.95257	0.339967	0.589833	0.4669	0.5015	0.037667	1.07927	1.56093	1.19083	2.17525	0.559	0.385167	2.33343	1.35403	5.11147	0.832133
GhCMF9	0	8.1361	0.09165	0	0	0	0	0	0	0	0	0	0	0	0	0	0	0	0	0	0	0	0	0
GhCMF10	15.8968	0.638367	8.8974	7.67003	12.4529	14.0637	15.5719	15.6849	33.9424	14.0088	9.8561	12.7879	11.7254	10.4267	18.6736	13.7516	24.1024	42.6151	8.9572	10.1529	17.6866	19.409	33.7473	10.0274
GhCMF11	0	0	0	0	0	0	0	0	0	0	0	0	0	0	0	0	0	0	0	0	0	0	0	0
GhCMF12	0.114567	1.5255	0.83915	0	0.0416	0	0	0.093333	0	0.037767	0	0.0205	0	0.078833	0	0	0	0	0	0	0.0355	0	0	0.125
GhCMF13	0.0159667	0	0	0	0	0.014167	0	0	0	0	0	0	0	0	0.068033	0	0.014033	0	0	0.016067	0	0	0	0
GhCMF14	9.53943	19.9895	21.5449	30.6531	14.0598	48.4098	23.4379	15.4996	30.8138	20.0343	78.7807	60.4224	33.428	14.1994	1.83107	23.0584	58.9694	27.006	14.3141	39.387	36.7403	9.7868	53.4253	48.3079
GhCMF15	0.0821	0.0289	0	0	0.0552	0.260867	0	0	0	0	0.0266	0	0	0	0.052767	0	0.2195	0	0.023267	0.0256	0	0.1241	0	0
GhCMF16	0	1.9217	0.14755	0	0	0	0	0	0	0	0	0	0	0	0	0	0	0	0	0	0	0	0	0
GhCMF17	0.798	1.31727	2.56355	0.248367	0.412167	0.2655	0.222933	0.8956	2.21877	0.130567	0.2355	0.414433	0.179933	0	1.02443	0.317267	0.0425	1.33915	0.121533	0.042467	0.0607	0.207167	2.0259	0.280167
GhCMF18	0.1644	0	0.03135	0	0.3317	0.141233	0.304333	0.210867	0	0	0	0.244933	0.136933	0.147267	0.0252	0.095033	0.1777	0	0	0	0.2373	0.0474	0	0
GhCMF19	0	0	0	0	0	0	0	0	0	0	0	0	0	0	0	0	0	0	0	0	0	0	0	0
GhCMF20	0.209233	1.051	7.3239	0.167633	0.0349	1.0463	1.09747	0.2444	0.350667	0.498067	0.4964	0.759633	0.736267	0.626067	0.698933	0.361667	0.4447	0.58975	1.26427	0.5375	0.388433	0.5431	0.459767	0.737033
GhCMF21	11.1509	14.1872	9.23485	16.8585	3.29773	16.3243	8.9584	8.5322	21.8252	6.8779	6.51103	6.30873	4.08453	5.79067	4.4811	16.4608	10.9381	20.9597	9.83837	10.7744	13.8943	10.9542	21.275	11.313
GhCMF22	0.5648	2.04137	1.50635	0.113167	0.4624	0.684567	0.403167	0.742	0.0538	0.154967	0.6757	1.00667	1.2736	1.1643	0.0556	0.455267	0.2962	0.51635	0.168333	0.441	0.669967	0.373767	0.644833	0.387367
GhCMF23	0.311033	0	4.69615	0	0	0	0	0	0.026633	0	0	0.1529	0.022533	0	0.0747	0	0.022567	0	0	0	0.046467	0	0	0.062833
GhCMF24	0.0251333	4.644	2.8148	0.0682	0	0	0.160533	0	0	0.079533	0.028	0	0	0	0.0521	0.021733	0.071533	0.344	0.094067	0.18	0.183067	0	0.2785	0.289367
GhCMF25	4.7204	13.8013	8.1258	0.964467	1.6671	2.56523	3.02167	5.7597	5.3439	0.789367	1.89993	1.4354	1.4052	1.58547	0.384167	1.7967	2.3452	4.8031	0.526533	1.1078	3.01343	1.90723	6.62203	1.1325
GhCMF26	0	7.5068	0.2139	0.0383	0	0	0.407367	0	0	0.0477	0	0	0	0	0	0.052133	0	0	0	0	0	0	0.044733	0
GhCMF27	21.9148	1.3843	12.7032	8.0561	14.802	18.0953	21.6748	24.2204	44.104	24.1725	19.8815	22.7423	23.9119	21.4758	19.7405	17.7916	29.5384	37.6425	12.1272	12.4531	22.1634	24.5021	33.4632	14.7802
GhCMF28	0	0	0	0	0	0	0	0	0	0	0	0	0	0	0	0	0	0	0	0	0	0	0	0
GhCMF29	0.04	5.7339	0.54525	0	0.019867	0	0.019067	0	0	0	0.038333	0.0205	0.154167	0	0	0	0.0386	0	0	0	0	0.017567	0.100033	0
GhCMF30	0	0	0	0	0	0	0	0	0	0	0	0	0	0	0	0.0295	0	0	0	0	0	0	0	0
GhCMF31	5.94443	20.9848	52.5485	18.0626	14.9115	27.6161	8.65693	16.578	48.787	10.7278	37.9972	54.7498	24.9956	13.6286	1.11867	16.3538	37.351	33.4149	12.0353	20.1262	26.3336	8.4336	103.471	31.606
GhCMF32	0	0	0.04035	0	0	0.100167	0	0.129633	0	0	0	0	0	0	0	0	0.0244	0	0	0.052733	0	0.073167	0	0.028933
GhCMF33	0	0.243433	0	0.0215	0	0	0.158867	0	0	0	0	0	0	0	0	0	0	0	0	0	0	0	0	0
GhCMF34	2.87143	4.14287	4.9309	0.7185	0.8254	0.6672	0.604167	0.1829	0.658733	0.992667	0.509967	0.752	0.295033	0.2228	0.554167	0.707433	0.344433	1.812	0.357567	0.090733	0.255167	0.348	3.7039	0.9445
Note: The RNA-Seq data of G. hirsutum acc TM-1 was downloaded from the NCBI under the accession number SRA: PRJNA248163
